# Influenza A virus reassortment in mammals gives rise to genetically distinct within-host sub-populations

**DOI:** 10.1101/2022.02.08.479600

**Authors:** Ketaki Ganti, Anish Bagga, Silvia Carnaccini, Lucas M. Ferreri, Ginger Geiger, C. Joaquin Caceres, Brittany Seibert, Yonghai Li, Liping Wang, Taeyong Kwon, Yuhao Li, Igor Morozov, Wenjun Ma, Juergen A. Richt, Daniel R. Perez, Katia Koelle, Anice C. Lowen

## Abstract

Influenza A virus (IAV) genetic exchange through reassortment has the potential to accelerate viral evolution and has played a critical role in the generation of multiple pandemic strains. For reassortment to occur, distinct viruses must co-infect the same cell. The spatio-temporal dynamics of viral dissemination within an infected host therefore define opportunity for reassortment. Here, we used wild type and synonymously barcoded variant viruses of a pandemic H1N1 strain to examine the within-host viral dynamics that govern reassortment in guinea pigs, ferrets and swine. The first two species are well-established models of human influenza, while swine are a natural host and a frequent conduit for cross-species transmission and reassortment. Our results show reassortment to be pervasive in all three hosts but less frequent in swine than in ferrets and guinea pigs. In ferrets, tissue-specific differences in the opportunity for reassortment are also evident, with more reassortants detected in the nasal tract than the lower respiratory tract. While temporal trends in viral diversity are limited, spatial patterns are clear, with heterogeneity in the viral genotypes detected at distinct anatomical sites revealing extensive compartmentalization of reassortment and replication. Our data indicate that the dynamics of viral replication in mammals allow diversification through reassortment but that the spatial compartmentalization of variants likely shapes their evolution and onward transmission.
