## Supplemental Table 1 for "Influenza A virus reassortment in mammals gives rise to genetically distinct within-host sub-populations"

### Sheet: Guinea Pig NW
				Day 1										Day 2									Day 4
	PB2	PB1	PA	HA	NP	NA	M	NS		PB2	PB1	PA	HA	NP	NA	M	NS		PB2	PB1	PA	HA	NP	NA	M	NS
10^2 #1
10^2 #2
10^2 #3
10^2 #4
10^2 #5
10^2 #6
				Day 1										Day 2									Day 3
	PB2	PB1	PA	HA	NP	NA	M	NS		PB2	PB1	PA	HA	NP	NA	M	NS		PB2	PB1	PA	HA	NP	NA	M	NS
10^5 #1
10^5 #2
10^5 #3
10^5 #4

### Sheet: Ferret NW
10^2 ID50				Day 1									Day 3									Day 5
	PB2	PB1	PA	HA	NP	NA	M	NS		PB2	PB1	PA	HA	NP	NA	M	NS		PB2	PB1	PA	HA	NP	NA	M	NS
																													VAR
																													WT
F1
F2
F3
F4
F5
F6
10^5 ID50				Day 1									Day 3									Day 5
	PB2	PB1	PA	HA	NP	NA	M	NS		PB2	PB1	PA	HA	NP	NA	M	NS		PB2	PB1	PA	HA	NP	NA	M	NS
F7
F8
F9
F10

### Sheet: Ferret NT
				Day 1									Day 2									Day 3									Day 4
	PB2	PB1	PA	HA	NP	NA	M	NS		PB2	PB1	PA	HA	NP	NA	M	NS		PB2	PB1	PA	HA	NP	NA	M	NS		PB2	PB1	PA	HA	NP	NA	M	NS
F11									F13									F15									F17
10^2 ID50
F12									F14									F16									F18
F19									F21									F23									F24
10^5 ID50
F20									F22

### Sheet: Ferret Lung
				Day 1									Day 2									Day 3									Day 4
	PB2	PB1	PA	HA	NP	NA	M	NS		PB2	PB1	PA	HA	NP	NA	M	NS		PB2	PB1	PA	HA	NP	NA	M	NS		PB2	PB1	PA	HA	NP	NA	M	NS
F11									F13									F15									F17
10^2 ID50
F12									F14									F16									F18
F19									F21									F23									F24
10^5 ID50
F20									F22

### Sheet: Swine Nasal Swab
				Day 1									Day 3									Day 5
	PB2	PB1	PA	HA	NP	NA	M	NS		PB2	PB1	PA	HA	NP	NA	M	NS		PB2	PB1	PA	HA	NP	NA	M	NS
P4
P5
P6
P7
P8
																													WT
																													VAR
P9

### Sheet: Swine Lung D3
				P1									P2									P3
	PB2	PB1	PA	HA	NP	NA	M	NS		PB2	PB1	PA	HA	NP	NA	M	NS		PB2	PB1	PA	HA	NP	NA	M	NS
L.Apical
R.Apical
L.Cardiac
R.Cardiac
L.Diaphr.
R.Diaphr
Intermed.

### Sheet: Swine Lung D5
				P4									P5										P3
	PB2	PB1	PA	HA	NP	NA	M	NS		PB2	PB1	PA	HA	NP	NA	M	NS		PB2	PB1	PA	HA	NP	NA	M	NS
L.Apical
R.Apical
L.Diaphragm
R.Diaphragm
L.Cardiac
R.Cardiac
Intermediate
