## Supplemental Table 2 for "Influenza A virus reassortment in mammals gives rise to genetically distinct within-host sub-populations"

### Sheet: Cell type
	Supplementary Table 2. Identifcaton of infected cell types in swine and ferret respiratory tracts*
				Mucosa									Submucosa
				NT	Bronchi	Bronchioles		NT		NT/Bronchi/Bronchioles		NT	Bronchi/-ioles	Alveoli			Vessels		Pleura
No.	Animal/tissue	Species	Overall positivity of the section(s) (%)	Ciliated epithelium			Club cells	Transitional epithelium	Olfactory ep.	Goblet cells	Basal cells	Tubuloalveolar glands	Submucosal glands	Pneumocyte I	Pneumocyte II	Alveolar macrophages	Wall	Endothelium	Mesothelium
P6	Nasal turbinates	swine	21-40%	++	NA**	NA	NA	++	-	-	+	-	NA	NA	NA	NA	-	-	NA
P6	Left apical lobe	swine	1-20%	NA	+	++	-	NA	NA	-	-	NA	NA	+	++	+	-	-	-
P6	Right apical lobe	swine	21-40%	NA	+	++	-	NA	NA	-	+	NA	NA	+	++	+	-	-	-
P6	Left cardiac lobe	swine	61-80%	NA	++	+++	+	NA	NA	-	++	NA	NA	+	+++	+	-	-	-
P6	Right cardiac lobe	swine	41-60%	NA	+	+++	+	NA	NA	-	-	NA	NA	+	+++	+	-	-	-
P6	Left diaphragmatic lobe	swine	21-40%	NA	++	+++	+	NA	NA	-	+	NA	NA	+	++	+	-	-	-
P6	Right diaphragmatic lobe	swine	1-20%	NA	+	++	-	NA	NA	-	+	NA	NA	-	++	-	-	-	-
P6	Intermediate (accessory) lobe	swine	1-20%	NA	+	+	-	NA	NA	-	-	NA	NA	-	++	-	-	-	-
F23	Lung section 1	ferret	1-20%	NA	-	+	-	NA	NA	-	-	NA	-	-	-	-	-	-	-
F23	Lung section 2	ferret	1-20%	NA	-	+	-	NA	NA	-	-	NA	-	-	-	-	-	-	-
F23	Lung section 3	ferret	1-20%	NA	-	++	-	NA	NA	-	+	NA	++	+	++	+	-	-	-
F24	Lung section 1	ferret	1-20%	NA	+	+	-	NA	NA	-	-	NA	++	-	-	-	-	-	-
F24	Lung section 2	ferret	21-40%	NA	+	+++	-	NA	NA	+	+	NA	++	-	+	-	-	-	-
F24	Lung section 3	ferret	1-20%	NA	+	+	-	NA	NA	+	-	NA	++	-	+	-	-	-	-
	*Tissue scoring and classification of positive cell type is based solely on subjective morphologic evaluation of the sections by a board certified pathologist. Though strongly indicative, this evaluation is not substitutive of more definitive confirmatory methods, such as cell-specific receptor immunolabeling.
	**Not Applicable
		Scoring key: No. of positive cells
		-	None
		+	Small No./faint +
		++	Moderate No./mod +
		+++	Large No./Strong +
